# A state with increased arousal threshold in *Araneus diadematus* (Araneidae) measured in the wild: new evidence for sleep in spiders

**DOI:** 10.1101/2023.10.19.563109

**Authors:** Daniela C. Rößler, Marie E. Herberstein

## Abstract

Sleep is a seemingly universal behavior across the animal kingdom, yet for the majority of species, experimental evidence thereof is still lacking. The recent report of REM sleep-like behavior in a jumping spider has highlighted the potential of spiders as a non-model organism to study invertebrate sleep. While behavioral evidence of potential sleep-states in spiders is strong, a crucial piece of evidence is so far lacking: a shift in arousability during sleep compared to awake states. Targeting a spider exquisitely suited for conducting experiments in the wild, we collected arousal threshold data for the diurnal orb-web spider *Araneus diadematus*. Our field experiments revealed significant differences in response latency between day- and night-times. Using a sound stimulus of 400 Hz with increasing amplitude that robustly triggers an anti-predatory response (raising of front legs), we tested both immobile and active spiders during the day and during the night. We found that spiders had a significantly longer response latency to the stimulus during nighttime immobility compared to immobile spiders during the day. There was no difference in the response latency between active spiders at night and active spiders during the day. Overall, our data demonstrate a shift in arousability during periods of night-time immobility in support of sleep in *A. diadematus*. Additionally, however, we found eight spiders that did not respond to the stimulus within the set time limit, most of which we encountered during daytime immobility hinting at additional sleep behavior during the day and a potential bimodal sleep pattern. Our study, along with recent work on jumping spider sleep-like behavior showcases the suitability of spiders for sleep research.
