## Supplementary Data S1 for "A state with increased arousal threshold in *Araneus diadematus* (Araneidae) measured in the wild: new evidence for sleep in spiders"

responselatency1	db	stim
0.2	NA	NA
0.4	33.8	13.52
0.6	54.4	32.64
0.8	64.3	51.44
1	67.5	67.5
1.2	69.8	83.76
1.4	71.7	100.38
1.6	73.3	117.28
1.8	74.6	134.28
2	75.8	151.6
2.2	76.8	168.96
2.4	77.7	186.48
2.6	78.5	204.1
2.8	79.3	222.04
3	80	240
3.2	80.6	257.92
3.4	81.3	276.42
3.6	81.8	294.48
3.8	82.3	312.74
4	82.8	331.2
4.2	83.3	349.86
4.4	83.8	368.72
4.6	84.2	387.32
4.8	84.6	406.08
5	85	425
5.2	85.3	443.56
5.4	85.7	462.78
5.6	86	481.6
5.8	86.3	500.54
6	86.6	519.6
6.2	87	539.4
6.4	87.3	558.72
6.6	87.5	577.5
6.8	87.8	597.04
7	88.1	616.7
7.2	88.3	635.76
7.4	88.6	655.64
7.6	88.8	674.88
7.8	89	694.2
8	89.3	714.4
8.2	89.5	733.9
8.4	89.7	753.48
8.6	90	774
8.8	90.2	793.76
9	90.4	813.6
9.2	90.6	833.52
9.4	90.8	853.52
9.6	90.9	872.64
9.8	91	891.8
