## Supplementary Data S2 for "A state with increased arousal threshold in *Araneus diadematus* (Araneidae) measured in the wild: new evidence for sleep in spiders"

date	temp	location	time	daytime	subject	behavior	behavior_daytime	first	size_cm	reaction	responselatency1	reaction2	responselatency2	pot_sleep	comments
9/1/2023	24	Schmugglerbucht	1550	day	A01	immobile	immobile_day	0	9.43	1	1.2
9/1/2023	24	Schmugglerbucht	1557	day	A02	immobile	immobile_day	0	8.71	0	NA	1	3.8	1
9/1/2023	24	Schmugglerbucht	1600	day	A03	immobile	immobile_day	0	10.51	1	2.1
9/1/2023	24	Schmugglerbucht	1607	day	A04	immobile	immobile_day	0	10.65	1	3.3
9/1/2023	24	Schmugglerbucht	1613	day	A05	immobile	immobile_day	0	11.54	1	1.4
9/1/2023	24	Schmugglerbucht	1618	day	A06	immobile	immobile_day	0	11.98	1	4.8
9/1/2023	24	Schmugglerbucht	1623	day	A07	immobile	immobile_day	0	10.26	1	1.1
9/1/2023	24	Schmugglerbucht	1625	day	A08	immobile	immobile_day	0	12.79	1	2.4
9/1/2023	24	Schmugglerbucht	1627	day	A09	immobile	immobile_day	0	13.06	1	3.2
9/1/2023	24	Schmugglerbucht	1632	day	A10	immobile	immobile_day	0	11.35	1	3.7
9/1/2023	24	Schmugglerbucht	1636	day	A11	immobile	immobile_day	0	12.99	1	2.7
9/1/2023	24	Schmugglerbucht	1654	day	A12	immobile	immobile_day	0	14.73	0	NA	1	1.2	1
9/1/2023	24	Schmugglerbucht	1658	day	A13	immobile	immobile_day	0	12.98	1	2
9/1/2023	24	Schmugglerbucht	1701	day	A14	immobile	immobile_day	0	11.63	1	2.1
9/1/2023	24	Schmugglerbucht	1705	day	A15	immobile	immobile_day	0	9.87	1	2.1
9/1/2023	24	Schmugglerbucht	1707	day	A16	immobile	immobile_day	0	10.66	1	2.8
9/2/2023	18	Schmugglerbucht	2212	night	A01	immobile	immobile_night	0	9.43	1	2.2
9/2/2023	18	Schmugglerbucht	2214	night	A03	immobile	immobile_night	0	10.51	1	3.1
9/2/2023	18	Schmugglerbucht	2217	night	A02	immobile	immobile_night	0	8.71	1	4.9
9/2/2023	18	Schmugglerbucht	2220	night	A04	immobile	immobile_night	0	10.65	1	3.8
9/2/2023	18	Schmugglerbucht	2222	night	A10	immobile	immobile_night	0	11.35	1	3
9/2/2023	18	Schmugglerbucht	2223	night	A06	immobile	immobile_night	0	11.98	1	2.8
9/2/2023	18	Schmugglerbucht	2224	night	A07	immobile	immobile_night	0	10.26	1	2.7
9/2/2023	18	Schmugglerbucht	2225	night	A11	immobile	immobile_night	0	12.99	1	3.2
9/2/2023	18	Schmugglerbucht	2226	night	A09	immobile	immobile_night	0	13.06	1	4.9
9/2/2023	18	Schmugglerbucht	2231	night	A13	immobile	immobile_night	0	12.98	1	2.6
9/2/2023	18	Schmugglerbucht	2236	night	A17	immobile	immobile_night	1	16.4	1	3
9/2/2023	18	Schmugglerbucht	2238	night	A18	immobile	immobile_night	1	NA	1	5.2
9/2/2023	18	Schmugglerbucht	2241	night	A19	immobile	immobile_night	1	11.52	1	2.6
9/2/2023	18	Schmugglerbucht	2243	night	A20	immobile	immobile_night	1	NA	1	3.3
9/2/2023	18	Schmugglerbucht	2244	night	A21	immobile	immobile_night	1	15.23	0	NA	1	1.9	1	legcurl
9/2/2023	18	Schmugglerbucht	2251	night	A22	immobile	immobile_night	1	12.13	1	5.1
9/2/2023	18	Schmugglerbucht	2253	night	A23	immobile	immobile_night	1	NA	1	2.7
9/2/2023	18	Schmugglerbucht	2253	night	A24	immobile	immobile_night	1	12.55	1	2.8
9/2/2023	18	Schmugglerbucht	2256	night	A25	immobile	immobile_night	1	11.61	1	2.7
9/2/2023	18	Schmugglerbucht	2304	night	A26	immobile	immobile_night	1	NA	1	5.2
9/2/2023	18	Schmugglerbucht	2308	night	A27	immobile	immobile_night	1	9.97	1	2.3
9/2/2023	18	Schmugglerbucht	2308	night	A28	immobile	immobile_night	1	NA	1	2.3
9/2/2023	18	Schmugglerbucht	2310	night	A29	immobile	immobile_night	1	NA	1	3.1
9/2/2023	18	Schmugglerbucht	2311	night	A30	immobile	immobile_night	1	11.88	1	3.9
9/2/2023	18	Schmugglerbucht	2313	night	A31	immobile	immobile_night	1	11.34	1	2.3
9/2/2023	18	Schmugglerbucht	2316	night	A32	immobile	immobile_night	1	12.18	1	5.9
9/2/2023	18	Schmugglerbucht	2319	night	A33	immobile	immobile_night	1	11.61	1	1.9
9/2/2023	18	Schmugglerbucht	2328	night	A34	immobile	immobile_night	1	11.24	1	3.5
9/2/2023	18	Schmugglerbucht	2333	night	A35	immobile	immobile_night	1	NA	1	1.7
9/3/2023	24	Schmugglerbucht	1310	day	A47	immobile	immobile_day	0	NA	0	NA	1	1.6	1	video
9/3/2023	24	Schmugglerbucht	1448	day	A36	active	active_day	0	NA	1	1.4				feeding
9/3/2023	24	Schmugglerbucht	1452	day	A34	immobile	immobile_day	1	11.24	1	1.3
9/3/2023	24	Schmugglerbucht	1454	day	A37	active	active_day	0	NA	1	1.1				feeding
9/3/2023	24	Schmugglerbucht	1458	day	A38	active	active_day	0	NA	1	1.3				feeding
9/3/2023	24	Schmugglerbucht	1500	day	A39	active	active_day	0	NA	1	1.1				feeding
9/3/2023	24	Schmugglerbucht	1502	day	A40	immobile	immobile_day	0	11.49	0	NA	1	1.2
9/3/2023	24	Schmugglerbucht	1507	day	A41	active	active_day	0	NA	1	1.1
9/3/2023	24	Schmugglerbucht	1512	day	A33	immobile	immobile_day	1	11.61	1	1.6
9/3/2023	24	Schmugglerbucht	1524	day	A42	active	active_day	0	NA	1	2.4				feeding
9/3/2023	24	Schmugglerbucht	1529	day	A32	immobile	immobile_day	1	12.18	1	2.9
9/3/2023	24	Schmugglerbucht	1534	day	A31	immobile	immobile_day	1	11.34	1	1.6
9/3/2023	24	Schmugglerbucht	1536	day	A30	immobile	immobile_day	1	11.88	1	1.2
9/3/2023	24	Schmugglerbucht	1539	day	A27	immobile	immobile_day	1	9.97	1	2.5
9/3/2023	24	Schmugglerbucht	1541	day	A43	immobile	immobile_day	0	NA	0	NA	1	2.7
9/3/2023	24	Schmugglerbucht	1541	day	A44	active	active_day	0	NA	1	1.6				feeding
9/3/2023	24	Schmugglerbucht	1546	day	A45	active	active_day	0	NA	1	1.9				feeding
9/3/2023	24	Schmugglerbucht	1555	day	A46	active	active_day	0	NA	1	2.3				feeding
9/3/2023	24	Schmugglerbucht	1558	day	A48	immobile	immobile_day	0	NA	0	NA	1	1.8	1	abdomendroop
9/3/2023	24	Schmugglerbucht	1600	day	A49	active	active_day	0	11.73	1	1.6				feeding
9/3/2023	24	Schmugglerbucht	1602	day	A22	immobile	immobile_day	1	12.13	1	2.1
9/3/2023	24	Schmugglerbucht	1604	day	A24	immobile	immobile_day	1	12.55	1	1.5
9/3/2023	24	Schmugglerbucht	1609	day	A25	immobile	immobile_day	1	11.61	1	1.4
9/3/2023	24	Schmugglerbucht	1611	day	A50	active	active_day	0	NA	1	1.2				feeding
9/3/2023	24	Schmugglerbucht	1615	day	A17	immobile	immobile_day	1	16.4	1	2.1
9/3/2023	24	Schmugglerbucht	1618	day	A51	active	active_day	0	NA	1	2				feeding
9/3/2023	19	Schmugglerbucht	2114	night	A37	active	active_night	0	NA	1	1.4				feeding
9/3/2023	19	Schmugglerbucht	2116	night	A38	active	active_night	0	NA	1	1.3				feeding
9/3/2023	19	Schmugglerbucht	2119	night	A52	active	active_night	0	NA	1	1.2				feeding
9/3/2023	19	Schmugglerbucht	2121	night	A53	active	active_night	1	NA	1	1.2				feeding
9/3/2023	19	Schmugglerbucht	2122	night	A54	active	active_night	1	NA	1	1.5				feeding
9/3/2023	19	Schmugglerbucht	2123	night	A42	active	active_night	0	NA	1	1.2				feeding
9/3/2023	19	Schmugglerbucht	2131	night	A55	active	active_night	1	NA	1	1.6				feeding
9/3/2023	19	Schmugglerbucht	2132	night	A56	active	active_night	1	NA	1	2.3				feeding
9/3/2023	19	Schmugglerbucht	2138	night	A57	active	active_night	1	NA	1	1.7				feeding
9/3/2023	19	Schmugglerbucht	2140	night	A58	active	active_night	1	NA	1	1.8				feeding
9/3/2023	19	Schmugglerbucht	2146	night	A64	immobile	immobile_night	1	NA	0	NA	1	2.9	1
9/3/2023	19	Schmugglerbucht	2148	night	A59	active	active_night	1	NA	1	1.9				feeding
9/3/2023	19	Schmugglerbucht	2151	night	A65	immobile	immobile_night	1	NA	1	4
9/3/2023	19	Schmugglerbucht	2159	night	A60	active	active_night	1	NA	1	1.7				moving
9/3/2023	19	Schmugglerbucht	2203	night	A61	immobile	immobile_night	1	NA	1	1.2				moving
9/3/2023	19	Schmugglerbucht	2205	night	A62	active	active_night	1	NA	1	1.4				moving
9/3/2023	19	Schmugglerbucht	2207	night	A63	immobile	immobile_night	1	NA	1	1.4				moving
9/3/2023	19	Schmugglerbucht	2301	night	A11	immobile	immobile_night	0	12.99	1	8.7
9/4/2023	19	Schmugglerbucht	927	day	A65	immobile	immobile_day	1	NA	1	1.5
9/4/2023	19	Schmugglerbucht	929	day	A66	immobile	immobile_day	0	NA	1	1.6
9/4/2023	19	Schmugglerbucht	930	day	A38	immobile	immobile_day	0	NA	1	1.3
9/4/2023	19	Schmugglerbucht	946	day	A67	immobile	immobile_day	0	NA	1	1.5
9/4/2023	19	Schmugglerbucht	1000	day	A21	immobile	immobile_day	1	15.23	1	1.2
9/4/2023	19	Schmugglerbucht	1014	day	A19	immobile	immobile_day	1	11.52	1	1.2
