## Supplementary Data S3 for "A state with increased arousal threshold in *Araneus diadematus* (Araneidae) measured in the wild: new evidence for sleep in spiders"

date	temp	location	time	daytime	subject	behavior	behavior_daytime	first	size_cm	reaction	responselatency1	reaction2	responselatency2	pot_sleep	comments
9/1/2023	24	Schmugglerbucht	1550	day	A01	immobile	immobile_day	0	9.43	1	1.2
9/2/2023	18	Schmugglerbucht	2212	night	A01	immobile	immobile_night	0	9.43	1	2.2
9/1/2023	24	Schmugglerbucht	1600	day	A03	immobile	immobile_day	0	10.51	1	2.1
9/2/2023	18	Schmugglerbucht	2214	night	A03	immobile	immobile_night	0	10.51	1	3.1
9/1/2023	24	Schmugglerbucht	1607	day	A04	immobile	immobile_day	0	10.65	1	3.3
9/2/2023	18	Schmugglerbucht	2220	night	A04	immobile	immobile_night	0	10.65	1	3.8
9/1/2023	24	Schmugglerbucht	1618	day	A06	immobile	immobile_day	0	11.98	1	4.8
9/2/2023	18	Schmugglerbucht	2223	night	A06	immobile	immobile_night	0	11.98	1	2.8
9/1/2023	24	Schmugglerbucht	1623	day	A07	immobile	immobile_day	0	10.26	1	1.1
9/2/2023	18	Schmugglerbucht	2224	night	A07	immobile	immobile_night	0	10.26	1	2.7
9/1/2023	24	Schmugglerbucht	1627	day	A09	immobile	immobile_day	0	13.06	1	3.2
9/2/2023	18	Schmugglerbucht	2226	night	A09	immobile	immobile_night	0	13.06	1	4.9
9/1/2023	24	Schmugglerbucht	1632	day	A10	immobile	immobile_day	0	11.35	1	3.7
9/2/2023	18	Schmugglerbucht	2222	night	A10	immobile	immobile_night	0	11.35	1	3
9/1/2023	24	Schmugglerbucht	1636	day	A11	immobile	immobile_day	0	12.99	1	2.7
9/2/2023	18	Schmugglerbucht	2225	night	A11	immobile	immobile_night	0	12.99	1	3.2
9/2/2023	18	Schmugglerbucht	2236	night	A17	immobile	immobile_night	1	16.4	1	3
9/3/2023	24	Schmugglerbucht	1615	day	A17	immobile	immobile_day	1	16.4	1	2.1
9/2/2023	18	Schmugglerbucht	2241	night	A19	immobile	immobile_night	1	11.52	1	2.6
9/4/2023	19	Schmugglerbucht	1014	day	A19	immobile	immobile_day	1	11.52	1	1.2
9/2/2023	18	Schmugglerbucht	2251	night	A22	immobile	immobile_night	1	12.13	1	5.1
9/3/2023	24	Schmugglerbucht	1602	day	A22	immobile	immobile_day	1	12.13	1	2.1
9/2/2023	18	Schmugglerbucht	2253	night	A24	immobile	immobile_night	1	12.55	1	2.8
9/3/2023	24	Schmugglerbucht	1604	day	A24	immobile	immobile_day	1	12.55	1	1.5
9/2/2023	18	Schmugglerbucht	2256	night	A25	immobile	immobile_night	1	11.61	1	2.7
9/3/2023	24	Schmugglerbucht	1609	day	A25	immobile	immobile_day	1	11.61	1	1.4
9/2/2023	18	Schmugglerbucht	2308	night	A27	immobile	immobile_night	1	9.97	1	2.3
9/3/2023	24	Schmugglerbucht	1539	day	A27	immobile	immobile_day	1	9.97	1	2.5
9/2/2023	18	Schmugglerbucht	2311	night	A30	immobile	immobile_night	1	11.88	1	3.9
9/3/2023	24	Schmugglerbucht	1536	day	A30	immobile	immobile_day	1	11.88	1	1.2
9/2/2023	18	Schmugglerbucht	2313	night	A31	immobile	immobile_night	1	11.34	1	2.3
9/3/2023	24	Schmugglerbucht	1534	day	A31	immobile	immobile_day	1	11.34	1	1.6
9/2/2023	18	Schmugglerbucht	2316	night	A32	immobile	immobile_night	1	12.18	1	5.9
9/3/2023	24	Schmugglerbucht	1529	day	A32	immobile	immobile_day	1	12.18	1	2.9
9/2/2023	18	Schmugglerbucht	2319	night	A33	immobile	immobile_night	1	11.61	1	1.9
9/3/2023	24	Schmugglerbucht	1512	day	A33	immobile	immobile_day	1	11.61	1	1.6
9/2/2023	18	Schmugglerbucht	2328	night	A34	immobile	immobile_night	1	11.24	1	3.5
9/3/2023	24	Schmugglerbucht	1452	day	A34	immobile	immobile_day	1	11.24	1	1.3
9/3/2023	19	Schmugglerbucht	2151	night	A65	immobile	immobile_night	1	NA	1	4
9/4/2023	19	Schmugglerbucht	927	day	A65	immobile	immobile_day	1	NA	1	1.5
